# Genome-wide SNPs of vegetable leafminer, *Liriomyza sativae*: insights into the recent Australian invasion

**DOI:** 10.1101/2022.01.06.475194

**Authors:** Xuefen Xu, Tom L. Schmidt, Jiaxin Liang, Peter M. Ridland, Jessica Chung, Qiong Yang, Moshe Jasper, Paul A. Umina, Ary A. Hoffmann

## Abstract

*Liriomyza sativae*, the vegetable leafminer, is a serious agricultural pest originally from the Americas which has now colonized all continents except Antarctica. In 2015, *L. sativae* arrived on the Australian mainland and established on the Cape York Peninsula in the northeast of the country. Here, we assessed genetic variation in *L. sativae* based on genome-wide single nucleotide polymorphisms (SNPs) generated by double-digest restriction-site associated DNA sequencing (ddRAD-seq) to uncover the potential origin(s) of this pest in Australia and contribute to reconstructing its global invasion history. Our principal component analyses (PCA) results suggested that Australian mainland populations were genetically close to populations from the Torres Strait and had connections to Bali and Papua New Guinea (PNG), whereas populations from Asia and Africa were more distantly related. Hawaii was genetically distinct from populations from Asia, Africa and Australia. Co-ancestry analyses pointed to signals of gene flow from the Torres Strait into the Australian mainland, while Indonesia/PNG were the likely sources of the initial invasion into the Torres Strait. Admixture analyses further revealed that *L. sativae* from the Torres Strait had genetic diversity originating from multiple sources, which has now spread to the Australian mainland. The *L. sativae* lineages from Asia/Africa appear closely related and may share co-ancestry. Isolation by distance (IBD) was found at a broad global scale, but not within small regions, suggesting human-mediated factors contribute to the local spread of this pest. Overall, our findings highlight the challenges in quarantine measures aimed at restricting the distribution of this global pest.
