## Supplementary material for "Genome-wide SNPs of vegetable leafminer, *Liriomyza sativae*: insights into the recent Australian invasion": Xuefen_Supplementary Tables.xlsx

### Sheet: Table S1 
Table S1. Pairwise FST among all pairs of populations based on 3,318 SNP loci. Pairwise distances were not calculated for populations with individual numbers lower than 4 (Yantai, Shandong, China; Keaau, Hawaii, USA; Seloi Kraik, Timor-Leste). Cells font color are formatting according to values: green=low values to red=high values.
Locations	Population ID	P1	P2	P3	P4	P5	P6	P7	P8	P9	P10	P11	P12	P13	P14	P15	P16	P17	P18	P19	P20	P21
Seloi Malere, Timor-Leste	P1	0	0.0911	0.115	0.162	0.045	0.1339	0.0594	0.0673	0.0456	0.1634	0.2448	0.0489	0.0491	0.1328	0.0734	0.1726	0.136	0.0969	0.0531	0.1318	0.1369
Bali, Indonesia	P2	0.0911	0	0.107	0.1326	0.0994	0.1722	0.0994	0.1148	0.1036	0.1342	0.2618	0.099	0.1025	0.1217	0.1156	0.2073	0.1738	0.1354	0.1094	0.1611	0.164
Boigu Island, QLD, Australia	P3	0.115	0.107	0	0.1126	0.1119	0.1745	0.1165	0.1303	0.1237	0.1171	0.307	0.1087	0.1141	0.1173	0.126	0.2183	0.172	0.1676	0.1168	0.1697	0.1716
Seisia, QLD, Australia	P4	0.162	0.1326	0.1126	0	0.1699	0.2346	0.172	0.1792	0.174	0.039	0.3269	0.1629	0.1795	0.1141	0.1718	0.2757	0.2343	0.206	0.1707	0.2069	0.2123
Chiayi, Taiwan, China	P5	0.045	0.0994	0.1119	0.1699	0	0.1032	0.0128	0.0291	0.0329	0.1747	0.2202	0.0045	0.0174	0.13	0.0532	0.1319	0.1071	0.0487	0.019	0.1208	0.1219
Paradise Park, Hawaii, USA	P6	0.1339	0.1722	0.1745	0.2346	0.1032	0	0.1121	0.1179	0.1178	0.2341	0.1493	0.105	0.1173	0.1952	0.1253	0.0481	0.0181	0.1464	0.1097	0.1719	0.1785
Dongguan, Guangdong, China	P7	0.0594	0.0994	0.1165	0.172	0.0128	0.1121	0	0.0445	0.0409	0.1771	0.2197	0.0068	0.0188	0.1357	0.0664	0.1457	0.1139	0.0795	0.0132	0.1201	0.1211
Dongying, Shandong, China	P8	0.0673	0.1148	0.1303	0.1792	0.0291	0.1179	0.0445	0	0.0423	0.1885	0.2209	0.0327	0.0395	0.142	0.0626	0.1466	0.1195	0.0797	0.0512	0.1249	0.1355
Lien Kiep, Vietnam	P9	0.0456	0.1036	0.1237	0.174	0.0329	0.1178	0.0409	0.0423	0	0.1786	0.216	0.0385	0.0281	0.1337	0.0698	0.1503	0.1251	0.0708	0.0493	0.1163	0.1266
Thursday Island, QLD, Australia	P10	0.1634	0.1342	0.1171	0.039	0.1747	0.2341	0.1771	0.1885	0.1786	0	0.3242	0.1676	0.1811	0.1151	0.1714	0.2752	0.2348	0.2062	0.1669	0.2046	0.2024
Kawamata Farms, Hawaii, USA	P11	0.2448	0.2618	0.307	0.3269	0.2202	0.1493	0.2197	0.2209	0.216	0.3242	0	0.2241	0.2185	0.3106	0.2144	0.1775	0.148	0.2687	0.216	0.2885	0.2903
Heyuan, Guangdong, China	P12	0.0489	0.099	0.1087	0.1629	0.0045	0.105	0.0068	0.0327	0.0385	0.1676	0.2241	0	0.0129	0.1243	0.0473	0.1349	0.1068	0.0653	0.0077	0.1106	0.1154
Sao Bay, Vietnam	P13	0.0491	0.1025	0.1141	0.1795	0.0174	0.1173	0.0188	0.0395	0.0281	0.1811	0.2185	0.0129	0	0.1379	0.0626	0.144	0.1166	0.0739	0.0263	0.115	0.1178
Masig Island, QLD, Australia	P14	0.1328	0.1217	0.1173	0.1141	0.13	0.1952	0.1357	0.142	0.1337	0.1151	0.3106	0.1243	0.1379	0	0.1471	0.2427	0.1972	0.1739	0.1256	0.1738	0.1608
Kirinyaga County, Kenya	P15	0.0734	0.1156	0.126	0.1718	0.0532	0.1253	0.0664	0.0626	0.0698	0.1714	0.2144	0.0473	0.0626	0.1471	0	0.151	0.1232	0.0971	0.0626	0.1283	0.134
Hilo, Hawaii, USA	P16	0.1726	0.2073	0.2183	0.2757	0.1319	0.0481	0.1457	0.1466	0.1503	0.2752	0.1775	0.1349	0.144	0.2427	0.151	0	0.0502	0.1928	0.1466	0.2143	0.2254
USDA-ARS-PBARC, Hawaii, USA	P17	0.136	0.1738	0.172	0.2343	0.1071	0.0181	0.1139	0.1195	0.1251	0.2348	0.148	0.1068	0.1166	0.1972	0.1232	0.0502	0	0.1515	0.1159	0.1687	0.1847
Tainan, Taiwan, China	P18	0.0969	0.1354	0.1676	0.206	0.0487	0.1464	0.0795	0.0797	0.0708	0.2062	0.2687	0.0653	0.0739	0.1739	0.0971	0.1928	0.1515	0	0.0648	0.1689	0.1714
Shenzhen, Guangdong, China	P19	0.0531	0.1094	0.1168	0.1707	0.019	0.1097	0.0132	0.0512	0.0493	0.1669	0.216	0.0077	0.0263	0.1256	0.0626	0.1466	0.1159	0.0648	0	0.1165	0.124
Vanimo, Sansaun, PNG	P20	0.1318	0.1611	0.1697	0.2069	0.1208	0.1719	0.1201	0.1249	0.1163	0.2046	0.2885	0.1106	0.115	0.1738	0.1283	0.2143	0.1687	0.1689	0.1165	0	0.0674
Wewak, PNG	P21	0.1369	0.164	0.1716	0.2123	0.1219	0.1785	0.1211	0.1355	0.1266	0.2024	0.2903	0.1154	0.1178	0.1608	0.134	0.2254	0.1847	0.1714	0.124	0.0674	0

### Sheet: Table S2
Table S2. Pairwise FST of populations around Indonesia based on 6025 SNP loci. Distances were not calculated for populations with individual numbers lower than 4 (Seloi Kraik, Timor-Leste). Cells font color are formatting according to values: green=low values to red=high values.
Locations	Population ID	P1	P2	P3	P4	P5	P6	P7	P8
Seloi Malere, Timor-Leste	P1	0	0.0925	0.1203	0.1735	0.1706	0.131	0.1396	0.1355
Bali, Indonesia	P2	0.0925	0	0.0996	0.1436	0.143	0.1204	0.1598	0.1622
Boigu Island, QLD, Australia	P3	0.1203	0.0996	0	0.1084	0.1044	0.1095	0.179	0.1698
Seisia, QLD, Australia	P4	0.1735	0.1436	0.1084	0	0.0414	0.1235	0.2156	0.2169
Thursday Island, QLD, Australia	P5	0.1706	0.143	0.1044	0.0414	0	0.1229	0.2074	0.2065
Masig Island, QLD, Australia	P6	0.131	0.1204	0.1095	0.1235	0.1229	0	0.1732	0.1645
Vanimo, Sansaun, PNG	P7	0.1396	0.1598	0.179	0.2156	0.2074	0.1732	0	0.0709
Wewak, East Sepik Province, PNG	P8	0.1355	0.1622	0.1698	0.2169	0.2065	0.1645	0.0709	0
